# Differential roles for IL-4Rα and IL-13Rα1 in immune cell infiltration and epithelial remodeling in experimental eosinophilic gastritis

**DOI:** 10.64898/2026.01.15.699676

**Authors:** Anish Dsilva, Shraddha Sharma, Shireen Barakey, Michal Itan, Ariel Munitz

## Abstract

**Rationale:** Eosinophilic gastritis (EoG) is a chronic inflammatory disease characterized by infiltration of eosinophils and mast cells, epithelial remodeling, and fibrosis. Although EoG is increasingly recognized as a distinct type 2 inflammatory disease, the cellular and molecular events that drive disease pathogenesis remain poorly understood. This is due in part to the absence of robust and physiologically relevant experimental models that recapitulate human disease.

**Methods:** Experimental EoG was induced in wild type and *Il13ra1^-/-^*mice by repeated intragastric oxazolone challenges in skin-sensitized mice. IL-4Rα1 was neutralized using antibodies. Gastric histopathology was determined by H&E, anti-Ki67, chloroacetate esterase and anti-MBP staining. Gastric RNA was subjected to RNA sequencing.

**Results:** Experimental EoG resulted in robust gastric eosinophilia, mastocytosis, epithelial remodeling, and subepithelial fibrosis. Transcriptomic profiling of gastric tissue revealed broad upregulation of type 2 cytokine and epithelial-remodeling genes, including *Il4ra*, *Il4i1, Ccl5, Muc4, Mmp10*, *Mcpt1/2, Areg, Pparg* and *Tff2*. The transcriptome profile of experimental EoG was markedly distinct from that of experimental EoE despite both models being initiated by oxazolone, suggesting that identical inflammatory triggers elicit tissue-specific and context-dependent transcriptional programs. Blockade of IL-4Rα signaling abrogated both eosinophil and mast cell infiltration and attenuated epithelial remodeling, whereas genetic deletion of *Il13ra1* selectively suppressed epithelial remodeling without affecting inflammatory cell recruitment.

**Conclusion:** These findings establish experimental EoG as a robust model for dissecting the cellular and molecular mechanisms driving gastric type 2 inflammation. They further define receptor-specific roles for IL-4Rα and IL-13Rα1 in coordinating immune infiltration and epithelial remodeling in EoG.
