## Supplementary material for "Differential roles for IL-4Rα and IL-13Rα1 in immune cell infiltration and epithelial remodeling in experimental eosinophilic gastritis": Table S4

### Sheet: Sheet2
	Extra cellular matrix involved genes		Secreted factors		Proteases		Receptors
	col7a1		ace2		gzmb		il4ra
	itih3		itih3		serpina3n		ifngr1
	tfpi2		itih1		cstb		il7r
	serpinc1		apoh		park7		il2ra
	itih1		rgn		mctp2		csf2rb
	apoc3		col7a1		tmprss4		c5ar1
	apoq		cltrn		mcfd1		ptger4
	apoh		trim23		plbd2		cxcr3
	azgp1		asc2		bcap31		ccr5
	egf		gzmb		carp1		kit
	serpina7		tm4sf5		lgals3		ms4a2
	dlk1		mrc1		spint1		fgfr3
	efnb3		rampd1		lpl		fgfr4
	apob		spp1		psmb8		cd44
	bche		oasl		psmb10		erbb4
	hspb2		cd3		mmp2		erbb3
	adam33		lypd8		ifng		tgfbr2
	gnrh1		ido1		serpinb3		notch1
	hnmt		necdin		serpinb4		notch2
	prdm5		il18bp		serpinb12
	bmpr1b		thbs1		mrc1
	gria2		lgals9		tmprss11e
	krt10		bst2		cyd
	flg		lgals3bp		cyhd
	lgals9		ccl5		adam10
	cxcl10		mx2		birc2
	psmb8		sox17
	ccl5		oas2
	hgfac		clca1
	lgals3bp		muc4
	bst2
	aqp5
	aurka
	tma4sf5
	tff2
	cxcr3
	tmprss3
	rac2
	slc39a4
	krt19
	il18bp
	cxcl9
	tpsb2
	dmbt1
	mmp10
