## Supplementary material for "Differential roles for IL-4Rα and IL-13Rα1 in immune cell infiltration and epithelial remodeling in experimental eosinophilic gastritis": Table S5

### Sheet: Sheet1
		Type I genes			Type II genes
		Il18			Alox5
		Cxcl14			Klf5
		Cxcl17			Alox5ap
		Cxcl9			Pparg
		Cxcl10			Muc4
		Tlr1			Clca1
		Irf7			Ltc4s
		Irf1			Fcer1g
		Gzmb			Tpsb2
		Nkg7			Cma1
		Ccl5			Mcpt1
		Cxcr3			Mcpt2
		Cd8b1			Tff2
		Irf8			Ccl8
		Tap1			Il2rg
		Oasl1			Il4i1
		Zbp1			Il4ra
		Gbp2			Cpa3
		Il18bp			Cd9
		Irgm1			Pla2g10
		Ifngr1			Areg
		B2m
		Nlrc5
		Gsdmd
		Oas2
