## Supplementary material for "Differential roles for IL-4Rα and IL-13Rα1 in immune cell infiltration and epithelial remodeling in experimental eosinophilic gastritis": Table S6

### Sheet: Sheet1
Unique Genes in EoE
1110046J04Rik
1190028D05Rik
1700016K19Rik
1700019D03Rik
1810021B22Rik
2210017I01Rik
2310001K20Rik
2310002F09Rik
2310003N18Rik
2310008N11Rik
2310016D23Rik
2310039L15Rik
2310046K23Rik
2310047D07Rik
2310050C09Rik
2310075C17Rik
2310081O03Rik
2900060B14Rik
4732414G09Rik
4921504A21Rik
4930404H11Rik
4930470G03Rik
4933405D12Rik
4933415A04Rik
5033421B08Rik
6030407O03Rik
6330403K07Rik
8430426J06Rik
9330175E14Rik
9530026P05Rik
9530034E10Rik
9930012K11Rik
A430035B10Rik
A530010L16Rik
AA467197
AU020206
AU021092
AU041133
Aadacl2fm1
Abcb1b
Abi3
Acer1
Ackr1
Ackr2
Ackr4
Acod1
Acot1
Acot11
Acox2
Acsm1
Acsm3
Actl6b
Actr5
Ada
Adam11
Adam12
Adam8
Adamts14
Adgrg5
Adh6a
Adm2
Adora2a
Ager
Agr2
Aif1
Aif1l
Aim2
Akna
Akr1c18
Alas2
Aldh1a3
Aldh1a7
Aldh3a1
Alox12e
Alox15
Amz1
Ank
Ankdd1a
Ankk1
Ankrd2
Ankrd37
Ano2
Aox3
Aox4
Aph1c
Aplnr
Apobec3
Apol10b
Arc
Arhgap20
Arhgap27os3
Arhgap9
Arhgef9
Asf1b
Aspn
Asprv1
Ass1
Atp12a
Atp1a3
Atp8b4
Avpr1a
B230312C02Rik
B230362B09Rik
B3gnt3
B430105G09Rik
B430319G15Rik
B4galnt1
BB218582
BC024063
Baiap3
Bak1
Bcl2l14
Bcl3
Bfsp1
Bglap3
Bhlhe22
Blk
Bmp3
Bmp5
Bmx
Bora
Bpifa5
Brca1
C230071H17Rik
C530043K16Rik
Cadm4
Calcb
Calhm6
Calm4
Camk2n1
Camp
Capn12
Capn13
Car2
Car4
Carmil2
Cbs
Ccar2
Ccdc106
Ccdc187
Ccdc192
Ccdc60
Ccdc88b
Cchcr1
Ccl1
Ccl19
Ccl22
Ccl3
Ccl4
Ccl8
Ccn5
Ccne1
Ccnjl
Ccr3
Ccr7
Cd160
Cd180
Cd209b
Cd209f
Cd209g
Cd244a
Cd247
Cd274
Cd300c2
Cd300lf
Cd38
Cd3d
Cd3e
Cd3g
Cd5l
Cd69
Cd72
Cd84
Cd8a
Cdc45
Cdca5
Cdca7l
Cdh3
Cdh5
Cdhr1
Cdk2
Cdkl5
Cdt1
Ceacam1
Cebpd
Cemip
Cenph
Cenpu
Cep164
Ces1b
Ces1g
Ces1h
Ces2b
Ces2e
Cfap57
Ch25h
Chaf1b
Chgb
Chil3
Chil4
Chst11
Chtf18
Cited4
Cks1b
Clec12a
Clec1b
Clec4a3
Clec4e
Clec7a
Cntrob
Col4a2
Cpeb1os1
Cpn1
Cpne4
Crisp1
Crlf1
Crot
Csf2rb
Csf3r
Cst7
Csta1
Ctnnd2
Ctsll3
Ctss
Ctsw
Cx3cl1
Cx3cr1
Cxcl11
Cxcl2
Cxcl5
Cxcr4
Cxxc4
Cybb
Cyp2a5
Cyp4f18
Cyp7b1
Cysltr2
Cytip
D17H6S56E-5
D330023K18Rik
D630033O11Rik
D830024N08Rik
Dapk2
Dapl1
Dbil5
Dcdc2b
Dcstamp
Ddx39a
Defa-ps12
Defb4
Defb6
Dennd1c
Dhh
Dkk2
Dkkl1
Dlg2
Dna2
Dnah8
Dnajc6
Dntt
Dock2
Dock3
Dock5
Dpp4
Dsc1
Dsg1a
Dtx3l
Duox2
Duoxa2
Dynlt3
E130008D07Rik
E230020A03Rik
E2f1
E2f7
Ecrg4
Egfl6
Eif3s6-ps3
Elf3
Elmod1
Elovl6
Eme1
Enkur
Eomes
Epha2
Epop
Eps8l3
Ereg
Espl1
Etv4
Evi2
F730043M19Rik
F830016B08Rik
Faddos
Fam110d
Fam25c
Fam83f
Far2
Fbl
Fcgbp
Fcgr1
Fcna
Fes
Ffar2
Fgf22
Fgr
Fignl1
Flg
Flrt1
Flt3
Fmo2
Foxa3
Foxp3
Frmd8os
Fscn1
Fxyd2
Gabra2
Gap43
Gas7
Gast
Gata2
Gatm
Gbp4
Gbp5
Gbp8
Gbp9
Gck
Gcnt3
Gcsam
Gdf3
Gfap
Ggh
Gimap1os
Gimap3
Gimap4
Gimap7
Gja1
Gjc3
Glb1l2
Gls2
Glt8d2
Gm10030
Gm10138
Gm10224
Gm10240
Gm10390
Gm1110
Gm11131
Gm11627
Gm11703
Gm11816
Gm11826
Gm12034
Gm12185
Gm12224
Gm13421
Gm13536
Gm13653
Gm13862
Gm14295
Gm14336
Gm14586
Gm14648
Gm15148
Gm15772
Gm16060
Gm16062
Gm16141
Gm17455
Gm18077
Gm19522
Gm19739
Gm1976
Gm19951
Gm20234
Gm20900
Gm22513
Gm23849
Gm24265
Gm24407
Gm24616
Gm25313
Gm25360
Gm25939
Gm26129
Gm2614
Gm26225
Gm28437
Gm28502
Gm28609
Gm28651
Gm28857
Gm28876
Gm30074
Gm30082
Gm31562
Gm31659
Gm33103
Gm33318
Gm34047
Gm34084
Gm34342
Gm34885
Gm35254
Gm35290
Gm35439
Gm36149
Gm36298
Gm36496
Gm36660
Gm36723
Gm37174
Gm37305
Gm37436
Gm37606
Gm37607
Gm4117
Gm41715
Gm42702
Gm42939
Gm42971
Gm43185
Gm43247
Gm43281
Gm43287
Gm43309
Gm43398
Gm43735
Gm43743
Gm44013
Gm44261
Gm44274
Gm44421
Gm44770
Gm45187
Gm45201
Gm45378
Gm45609
Gm4598
Gm46401
Gm46578
Gm46658
Gm47138
Gm47208
Gm47481
Gm47816
Gm47882
Gm48015
Gm48231
Gm4841
Gm48611
Gm48704
Gm48961
Gm49157
Gm49703
Gm49783
Gm49839
Gm49890
Gm51425
Gm5150
Gm5277
Gm52981
Gm54310
Gm5445
Gm5478
Gm54867
Gm56453
Gm56663
Gm56812
Gm56817
Gm56824
Gm57071
Gm57233
Gm57383
Gm6030
Gm6252
Gm6402
Gm6551
Gm6937
Gm7091
Gm7265
Gm7351
Gm7780
Gm8019
Gm8093
Gm8121
Gm8137
Gm8292
Gm9267
Gm94
Gm9776
Gng4
Gnpda2
Gpatch3
Gpld1
Gpr132
Gpr135
Gpr141
Gpr4
Gpr65
Gprasp2
Gramd1c
Gramd2
Grap2
Grid2ip
Gsap
Gsdmc
Gsdmc2
Gsta3
Gstm6
Gucy2c
Gzma
Gzmf
Gzmk
H2-M10.5
H2-Oa
H2-Q7
H2-T10
H2-T22
H60c
Halr1
Has2os
Has3
Havcr2
Hba-a1
Hba-a2
Hbb-bs
Hbb-bt
Hck
Hcls1
Hcst
Helz2
Hemgn
Hes7
Hid1
Hmga1
Hnf4a
Hoga1
Hoxc8
Hpgd
Hrh2
Hrnr
Hrob
Hs3st1
Hsbp1l1
Hsh2d
Hvcn1
Hydin
Hyou1
Ica1
Icos
Ifi204
Ifi206
Ifi208
Ifi209
Ifi214
Ifi27l2b
Ifi30
Ifit1bl2
Ifng
Igfbp6
Igha
Ighg3
Igsf9
Ihh
Iigp1
Ikzf3
Il10
Il12rb1
Il18
Il18rap
Il19
Il1b
Il1r2
Il21r
Il24
Il2rb
Il2rg
Il36b
Il36rn
Il4ra
Il7r
Ildr2
Impg2
Inca1
Inpp5d
Ipcef1
Iqcd
Irf1
Irf8
Itga3
Itga4
Itgae
Itgal
Itgax
Itgb3bp
Itgb7
Itgbl1
Itk
Jak3
Junb
Katnb1
Kcnh1
Kcnn4
Kcns1
Kcnv1
Kctd4
Kif1a
Kif21b
Kif9
Klhl14
Klhl3
Klk1b26
Klk5
Klk6
Klra2
Klra4
Klrc1
Klre1
Klrk1
Kprp
Kremen2
Krt12
Krt14
Krt16
Krt17
Krt32
Krt35
Krt5
Krt6a
Krt6b
Krt75
Krt79
Krt90
Krtap12-1
Krtap3-3
Krtcap3
Krtdap
Lag3
Laptm5
Lat
Lax1
Lce1a1
Lce1a2
Lce1b
Lce1c
Lce1d
Lce1h
Lce1i
Lce1j
Lce1k
Lce1l
Lce1m
Lce3a
Lce3b
Lce3e
Lce3f
Lck
Lcor
Lcp2
Lig1
Lilrb4b
Lincmd1
Lipk
Lipm
Lncbate3
Lnx1
Lpo
Lpxn
Lrg1
Lrrc26
Lrrc3
Lrrc4
Lsr
Lst1
Ltb4r2
Ltbp2
Ltf
Ly6a
Ly6a2
Ly6c1
Ly6c2
Ly6f
Ly6i
Ly75
Ly9
Lyg1
Lypd1
Lypd2
Lypd6
Lyz1
Mab21l3
Mab21l4
Magi3
Mal
Map4k1
Marco
Mcm10
Mcm2
Mcm3
Mcm4
Mcm5
Med12l
Mefv
Meiob
Mest
Mettl21e
Mfap3l
Mfsd10
Mir142hg
Misp
Mlkl
Mlph
Mmd2
Mme
Mmp12
Mmp25
Mmp8
Mmrn2
Mms22l
Mndal
Morrbid
Mpeg1
Mpz
Mrgprg
Ms4a4c
Mthfd1l
Mthfd2
Mtmr7
Muc1
Muc15
Mucl1
Myl10
Myo1f
Myo1g
Naip5
Napb
Nat8l
Nebl
Nectin1
Nek2
Nfasc
Ninl
Nipal1
Nkain4
Nlrc3
Nlrc5
Nlrp10
Nlrp3
Nmrk2
Nmu
Noc4l
Nol6
Nos2
Nostrin
Notch4
Nphp1
Nr1i2
Nsa2-ps1
Nt5e
Nudt11
Nup93
Nxpe5
Oas1b
Ocstamp
Ogfr
Omd
Omp
Optc
Orc1
Osbpl1a
Osm
Ovol2
P2ry4
Padi2
Padi4
Pak3
Pak6
Paqr3
Paqr5
Parm1
Parvg
Pbp2
Pcsk1n
Pcyox1l
Pdcd1
Pdcd1lg2
Pecam1
Pgf
Phf21b
Phf24
Pi15
Pik3cd
Pkib
Pkp2
Pla2g2f
Pla2g3
Pla2g4c
Plac8
Plau
Plaur
Plcb2
Plcxd1
Plet1
Plet1os
Pllp
Pls1
Plvap
Plxdc2
Plxnc1
Pmaip1
Poc1a
Pof1b
Pole2
Polr1b
Polr2k
Polr3g
Porcn
Pou3f1
Ppfia2
Ppl
Ppp1r16b
Prf1
Prkcg
Prom1
Prr32
Prss22
Prss30
Prss35
Prss51
Psors1c2
Ptgds
Ptges
Ptk2b
Ptpn22
Ptprc
Ptprcap
Ptprh
Pus1
Rab19
Rab27b
Rad54l
Ramp3
Rapgef4
Rarres1
Rasip1
Rasl10a
Rassf9
Rbm14
Rbp7
Rcc2
Recql4
Reps2
Retnlg
Rgs7bp
Rhbdf2
Rhpn1
Ripk3
Rnase2a
Rnf183
Rnf227
Rnf32
Rnpep
Rnu11
Rnu12
Rny1
Rp31-ps19
Rpgrip1l
Rpl15-ps1
Rpl15-ps4
Rpl21-ps12
Rpl21-ps13
Rpl21-ps8
Rpl26
Rpl30-ps10
Rpl30-ps9
Rpl31-ps10
Rpl31-ps14
Rpl34-ps1
Rpl35a-ps6
Rpl36a-ps1
Rpl36a-ps2
Rpl39
Rpl39-ps
Rps17
Rps18-ps1
Rps7
Rps7-ps3
Rptn
Rrm2
Rskr
Rspo1
Runx2
Runx3
S100a8
S1pr3
S1pr5
Samd3
Samhd1
Sbk3
Scamp5
Scarb1
Scel
Scgb1a1
Schip1
Scimp
Scml2
Sdk1
Sdr16c6
Sec14l5
Sectm1a
Sectm1b
Selplg
Sema3d
Sema3e
Sema3g
Septin1
Septin9
Serpina3f
Serpina3m
Serpina9
Serpinb12
Serpinb13
Serpinb3a
Serpinb3b
Serpinb6c
Serpinb7
Serpine1
Sh2d2a
Sh2d5
Sh3bp2
Sh3gl2
Shank3
Shmt2
Siah1b
Sirpb1c
Sit1
Skap1
Skint3
Skint4
Skint6
Slamf6
Slamf7
Slamf8
Slc12a7
Slc14a1
Slc15a3
Slc17a9
Slc25a21
Slc25a48
Slc26a10
Slc35f2
Slc37a1
Slc40a1
Slc46a2
Slc4a11
Slc4a4
Slc4a8
Slc6a14
Slc6a19
Slc7a5
Slc7a8
Slco2a1
Slfn1
Slfn8
Slfn9
Slitrk6
Slurp1
Smim3
Smim33
Smim38
Snhg14
Snora57
Snord13
Snx29
Soat2
Socs1
Sorcs2
Sox10
Sox18
Sox6os
Spaca1
Spdef
Spink12
Spn
Spock2
Spock3
Sprn
Sprr1b
Sprr2a1
Sprr2b
Sprr2d
Sprr2e
Sprr2f
Sprr2g
Sprr2h
Sprr2i
Sptlc3
Sptssb
Srrm4os
Ssu2
Stat4
Stfa2l1
Sting1
Stmn4
Stom
Stra6
Styk1
Susd1
Synpr
Syt16
Syt2
Tacc3
Tacr3
Taf6l
Tarm1
Tbc1d10c
Tcte2
Tdrd1
Tedc1
Tekt5
Tert
Tes3-ps
Tex49
Them5
Themis
Themis2
Tie1
Timp1
Tinagl1
Tlr12
Tmeff1
Tmeff2
Tmem100
Tmem102
Tmem150b
Tmem150c
Tmem171
Tmem178b
Tmem229a
Tmem229b
Tmem252
Tmem44
Tmem45a
Tmem45a2
Tmem62
Tmie
Tmprss11a
Tmprss11f
Tmprss11g
Tmsb15b1
Tnf
Tnfaip3
Tnfrsf18
Tnfrsf1b
Tnfrsf4
Tnfrsf9
Tnfsf10
Tnfsf8
Tnip3
Tnnc1
Tonsl
Tox
Traf1
Trdn
Trem1
Trgc2
Trim15
Trim2
Trim30b
Trip13
Trpm2
Tsc22d2
Tssk1
Ttc16
Ttpa
Tubb3
Tube1
Uba7
Ubash3a
Ugt1a6a
Ugt2b34
Ugt2b35
Uhrf1
Unc5a
Unc5b
Unc93a
Unc93a2
Ung
Uox
Upk1b
Upp1
Urah
Ush1g
Vav1
Vcam1
Vsig1
Vwf
Wdr66
Wfdc12
Wfdc15b
Whrn
Wnt2
Wnt3a
Wrap53
Xcl1
Xkrx
Ybx2
Yod1
Zap70
Zc2hc1c
Zc3h12d
Zc3hav1l
Zdbf2
Zfp65
Zfp667
Zfp759
Zfp831
Zfp931
Zfp948
Zmynd15
mt-Atp8
mt-Co1
mt-Rnr1
mt-Rnr2
mt-Ta
mt-Tg
mt-Tm
mt-Tp
mt-Tq
mt-Tv
