## Supplementary material for "Differential roles for IL-4Rα and IL-13Rα1 in immune cell infiltration and epithelial remodeling in experimental eosinophilic gastritis": Table S7

### Sheet: Sheet1
EoG Unique Genes
2610021A01Rik
Aaas
Aass
Abcb4
Acaa1b
Ace2
Acsm5
Adam33
Adh4
Adra2a
Agmat
Ago3
Agr3
Ahsg
Akap6
Akr1c20
Alb
Aldh1l2
Aldob
Angptl3
Ank2
Apoa2
Apob
Apoc1
Apoc3
Apoc4
Apoh
Apom
Apon
Aqp5
Ar
Ascl2
Asic5
Aurkb
Azgp1
B3gnt5
Bard1
Bche
Bclaf3
Bhmt
Blm
Bmpr1b
Bmt2
C2cd4a
C8g
C9
Cacnb2
Ccdc88a
Cck
Ccnb2
Cd164l2
Cd177
Cdo1
Cela1
Cenpm
Cep112
Cep85l
Ces1c
Ces3a
Cfhr4
Cftr
Chad
Chaf1a
Chia1
Chil5
Chrm1
Cldn2
Cldn8
Clec2h
Cltrn
Clu
Cmpk2
Col6a4
Col7a1
Colec10
Cpb2
Cps1
Crybb3
Ctxnd1
Cym
Cyp1a2
Cyp2c29
Cyp2c54
Cyp2c68
Cyp2d9
Cyp3a11
Cyp4f14
Cyp8b1
Dctd
Ddah1
Degs2
Dmbt1
Dmbx1
Dnase1l3
Doc2g
Dpyd
Dthd1
Dzank1
Edaradd
Eef1akmt3
Efnb3
Egf
Ephb2
Etfrf1
F12
Fabp1
Fabp2
Fam199x
Fbxw17
Fev
Fga
Fgg
Fgl1
Folr1
Frat2
Frmpd1
Fut9
Gabra4
Gal
Gc
Gcg
Gja4
Gkn3
Glmn
Glyat
Gnmt
Gnrh1
Greb1l
Grk1
Gulo
H2-Ob
H2-Q10
Haao
Hal
Hamp
Hdac9
Hecw2
Heyl
Hgfac
Hnmt
Hook1
Hp
Hpx
Hsd11b2
Hsd17b13
Hsd3b3
Hspb2
Hycc2
Hykk
Ifit1
Ifit3b
Igfbp1
Ighg2c
Igip
Inhca
Iqgap3
Itih1
Itih3
Itih4
Jsrp1
Kcnip4
Khdrbs2
Kif20a
Kifc2
Klkb1
Kng1
Krt10
Krt19
Krt7
Lce1g
Lcorl
Leap2
Lgals9
Lin7b
Lmnb1
Lpar3
Lysmd3
Map3k15
Mat1a
Mbl2
Mdga1
Mgam
Mlxipl
Mmp10
Mocs1
Ms4a2
Mttp
Muc4
Mug1
Mug2
Mup11
Mup17
Mup3
Mx2
Myo9a
Naglu
Naip6
Nbeal1
Nectin2
Nkx2-3
Nkx6-3
Nos1ap
Npr3
Nrn1
Nup58
Ogn
Or2y13
Or8b53
Orc4
Oscp1
Otc
Pacc1
Parp12
Pcmtd1
Pdia5
Pdx1
Phf11a
Phf11b
Phf11d
Pigr
Plcl1
Pon1
Pou5f2
Ppp1r3a
Ppy
Prdm5
Prkg1
Prlr
Prss32
Prune2
Psd3
Ptgfr
Ptn
Ptpn4
Purg
Pyy
Racgap1
Rad51
Ranbp3l
Rb1cc1
Rbp1
Retreg1
Rnf213
Ro60
Rps6ka5
Rragd
Rsad2
Rtp4
S1pr4
Scd1
Sds
Serpina1b
Serpina1d
Serpina1e
Serpina3k
Serpina6
Serpina7
Serpinc1
Sftpd
Sh3bgrl
Slc12a8
Slc18a2
Slc26a7
Slc27a2
Slc38a4
Slc5a3
Snhg11
Sostdc1
Sp110
Spag1
Spink5
St3gal1
Stat1
Strn3
Swt1
Tasl
Tbc1d12
Tc2n
Tdo2
Tex15
Tfpi2
Them6
Tinag
Tlcd4
Tmem89
Tmod2
Tmprss11e
Tmprss3
Tnfrsf23
Tpsb2
Trim23
Trim30a
Trmt11
Try10
Ttc14
Ube2c
Ugt2b5
Ugt3a2
Usp18
Usp53
Uty
Vil1
Wars1
Wfdc18
Wfdc2
Wfdc21
Wnt11
Xlr3a
Xrcc4
Zbtb26
Zc3h12b
Zfp101
Zfp160
Zfp182
Zfp281
Zfp322a
Zfp40
Zfp456
Zfp493
Zfp518a
Zfp626
Zfp638
Zfp709
Zfp72
Zfp729b
Zfp748
Zfp760
Zfp788
Zfp81
Zfp820
Zfp846
Zfp932
Zfp937
Zfp944
Zfp979
Zfp994
