## Supplementary material for "Differential roles for IL-4Rα and IL-13Rα1 in immune cell infiltration and epithelial remodeling in experimental eosinophilic gastritis": Table S8

### Sheet: Sheet1
Shared Genes beteween EoE and EoG
Amy1
Apol9a
Apol9b
Aurka
B2m
Batf2
Bpifb1
Bst2
Ccl5
Cd8b1
Cdca8
Ces1d
Clca1
Cldn7
Ctxn3
Cxcl10
Cxcl9
Cxcr3
Cyp2f2
Dbp
Dhx58
Dlk1
Fam167b
Fcgr4
Filip1
Gbp2
Gpa33
Gstm3
Gzmb
H2-D1
H2-K1
H2-Q4
H2-Q5
Ido1
Ifi44
Ifi47
Ifit1bl1
Ifit3
Ighg2b
Igtp
Il18bp
Il4i1
Inmt
Irf7
Irgm1
Isg15
Lce1e
Lgals3bp
Lrfn1
Ly6e
Lypd8
Mcpt1
Mcpt2
Mx1
Necab1
Nkg7
Oas1a
Oas2
Oas3
Oasl1
Oasl2
P2ry6
Pappa2
Pglyrp1
Plcxd2
Plk1
Prr11
Psmb10
Psmb8
Psmb9
Rac2
Rasgrf1
Rgn
Rigi
Rmi2
Rps6ka6
Selp
Serpina3n
Slc5a8
Slfn2
Slfn4
Slurp2
Sox17
Sp100
Sprr2a3
Tap1
Tap2
Tapbp
Tff2
Tlr1
Tm4sf5
Trac
Troap
Try4
Ubd
Xaf1
Zbp1
Zfp947
